# Varying importance of postzygotic isolation in polyploid speciation? A survey of the triploid block strength, its causal mechanisms, and evolutionary consequences

**DOI:** 10.1101/2024.07.13.603373

**Authors:** Susnata Salony, Josselin Clo, Filip Kolář, Clément Lafon Placette

## Abstract

The triploid block, primarily caused by endosperm developmental issues, is known as a significant barrier to interploidy hybridization among flowering plants and thereby, polyploid speciation. However, its strength varies across taxa, with some instances of leakiness, questioning its universal role as a barrier. We conducted a literature survey to explore the causes of the variation in the strength of triploid block across angiosperms. We particularly assessed the impact of interploidy cross direction, types of endosperm development, endosperm persistence at seed maturity, and ploidy divergence. None of these factors had a significant impact on triploid seed viability, likely due to limited data and inconsistencies in estimation methods across the literature. In addition, triploid seed viability in experimental crosses was sometimes correlated to the occurrence of triploid hybrids in nature, sometimes not, suggesting a mixed role of the triploid block in shaping interspecies gene flow. Altogether, our study highlights the need for unified approaches in future studies on the triploid block to advance our understanding of its variation and evolutionary implications.
