## Supplementary Table 1 for "Varying importance of postzygotic isolation in polyploid speciation? A survey of the triploid block strength, its causal mechanisms, and evolutionary consequences"

### Sheet: List 1
Genus	Species	Family	Type_endosperm	Persistence	Type_tetraploid	Species_cross_type	Success measure	#total seeds	Viability_2x x 2x (%)	#total seeds	Viability_4x x 4x (%)	#total seeds	Viability_2x x 4x (%)	#total seeds	Viability_4x x 2x (%)	Maternal/Paternal excess viability	Relative_performance	Absolute_viability (%)	References	Natural triploid hybrids (frequency %)	References
Jacobea	J. carniolica	Asteraceae	Nuclear	Permanent	Natural	Intra	#surviving seedlings / #exposed seeds	405	36.8	334	29.9	195	29.7	212	29.7	Maternal	0.890555	29.7	Sonnleitner 2013	NA	-
																Paternal	0.890555	29.7
Pilosella	P. echiodies	Asteraceae	Nuclear	Permanent	Natural	Intra	#full seeds / (#full + #empty seeds) in capitulum	2525	52	2955	40	2343	66	2729	44	Maternal	0.956522	44	Chrtek et al. 2017	73 %	Trávníček et al., 2011
																Paternal	1.43478	66
Arabidopsis	A. arenosa	Brassicaceae	Nuclear	Transient	Natural	Intra	proportion of germinated seeds	912	88.5	1023	89.3	2212	6.8	1867	69.1	Maternal	0.777278	69.1	Morgan et al. 2021	0.14 %	Morgan et al. 2021
																Paternal	0.0764904	6.8
Brassica	B. oleracea	Brassicaceae	Nuclear	Transient	Synthetic	Intra	proportion of germinated seeds	20	100	20	80	NA	0	20	90	Maternal	1	90	Stoute et al. 2012	NA	-
																Paternal	0	0
Campanula	C. rotundifolia	Campanulaceae	Cellular	Permanent	Natural	Intra	proportion of germinated seeds (data extracted from germination proportion plot)	~ 3 to 25	66	~ 3 to 25	53	~ 3 to 25	7	~ 3 to 25	7	Maternal	0.117647059	7	Sutherland & Galloway 2017	NA	-
																Paternal	0.117647059	7
Lonicera	L. caerulea var. emphyllocalyx	Caprifoliaceae	Cellular	Permanent	Natural	Intra	proportion of germinated seeds	39	100	219 (from seed culture)	87.6	200	0	149	8.72	Maternal	0.0929638	8.72	Miyashita & Hoshino 2014	NA	-
																Paternal	0	0
Hydrangea	H. macrophylla	Hydrangeaceae	Cellular	Permanent	Synthetic	Intra	proportion of germinated seeds	> 20	58.7	-	NA	> 20	46	> 20	54	Maternal	0.92	54	Tränkner et al, 2020	NA	-
																Paternal	0.784	46
Galeopsis	G. pubescens	Lamiaceae	Cellular	Permanent	Synthetic	Intra	proportion of germinated seeds	-	NA	-	NA	NA	0	NA	0	Maternal	NA	0	Håkansson 1952	NA	-
																Paternal	NA	0
Chamerion	C. angustifolium	Onagraceae	Nuclear	NA	Natural	Intra	proportion of germinated seeds, averaged	25	83	25	75	25	51	25	69	Maternal	0.873418	69	Burton & Husband 2000	9 %	Husband and Schemske 1998
																Paternal	0.64557	51
Oenothera	O. hookeri	Onagraceae	Nuclear	Permanent	Synthetic	Intra	proportion of germinated seeds	Not clear	75	Not clear	78	Not clear	4	Not clear	5	Maternal	0.0653595	5	von Wangenheim 1962	0	von Wangenheim 1962
																Paternal	0.0522876	4
Mimulus	M. guttatus	Phrymaceae	Cellular	Transient	Natural	Intra	proportion of germinated seeds	~ 20 to 220	67	~ 30 to 330	84.7	~ 10 to 110	4	~ 40 to 440	0.5	Maternal	0.00659196	0.5	Meeus et al. 2020	0	Salony et al., in review
																Paternal	0.0527357	4
Lolium	L. perenne	Poaceae	Nuclear	Permanent	Natural	Intra	proportion of germinated seeds	617	88	591	82	1662	0.5	1215	20.4	Maternal	0.24	20.4	Griffiths et al. 1971	NA	-
																Paternal	0.00588235	0.5
Oryza	O. sativa	Poaceae	Nuclear	Permanent	Natural	Intra	proportion of germinated triploid seeds	26	62	26	77	26	0	26	50	Maternal	0.719424	50	Sekine et al. 2013	NA	-
																Paternal	0	0
Secale	S. cereale	Poaceae	Nuclear	Permanent	Synthetic	Intra	proportion of germinated seeds	-	NA	-	NA	36	47.2	20	30	Maternal	NA	30	Hakansson & Ellerstrom 1950	NA	-
																Paternal	NA	47.2
Cyclamen	C. persicum Mill.	Primulaceae	Nuclear	Permanent	Natural	Intra	proportion of germinated seeds	204	70	228	80.3	22	77.2	32	84.4	Maternal	1.12309	84.4	Takamura & Miyajima, 1996	NA	-
																Paternal	1.02728	77.2
Primula	P. veris	Primulaceae	Nuclear	Permanent	Synthetic	Intra	proportion of germinated seeds	-	NA	29	93	-	NA	7	71.4	Maternal	0.768	71.4	Woodell & Valentine 1961	NA	-
Datura	D. stramonium	Solanaceae	Cellular	Transient	Natural	Intra	#large seeds / (#large seeds + #empty seeds)	-	NA	336	98	-	NA	47	66	Maternal	0.673469	66	Sansome, Satina & Blakeslee 1942	NA	-
Lycopersicon	L. pimpinellifolium	Solanaceae	Cellular	Permanent	Synthetic	Intra	#plump seeds / (#plump seeds + #shrivelled seeds)	1618	98	145	66	-	NA	226	0.44	Maternal	0.00536585	0.44	Cooper & Brink 1945	NA	-
Salpiglossis	S. sinuata	Solanaceae	Cellular	Permanent	Natural	Intra	proportion of germinated seeds	~ 100	85	~ 100	81	~ 100	0	~ 100	8	Maternal	0.0963855	8	Needham & Erickson 1992	NA	-
																Paternal	0	0
